# Assessing tooth wear progression in primates: A longitudinal study using intraoral scanning technology

**DOI:** 10.1101/2024.03.13.584832

**Authors:** Ian Towle, Kristin L. Krueger, Raquel Hernando, Leslea J. Hlusko

## Abstract

Intraoral scanners are widely used in a clinical setting for orthodontic treatments and tooth restorations, and are also useful for assessing dental wear and pathology progression. In this study, we assess the utility of using an intraoral scanner and associated software for quantifying dental tissue loss in non-human primates. An upper and lower second molar for 31 captive hamadryas baboons (*Papio hamadryas*) were assessed for dental tissue loss progression over multiple years (*n* = 62 teeth). The animals are part of the Southwest National Primate Research Center and were all fed the same monkey-chow diet over their lifetimes. Two molds of each dentition were taken at either two- or three-year intervals, and the associated casts scanned using an intraoral scanner (Medit i700). Tissue loss was calculated in *WearCompare* by superimposition of the two scans followed by subtraction analysis. Four individuals had dental caries, and were assessed separately. The results demonstrate the reliability of these techniques in capturing tissue loss data, evidenced by the alignment consistency between scans, lack of erroneous tissue gain between scans, and uniformity of tissue loss patterns among individuals (e.g., functional cusps showing the highest degree of wear). The average loss per mm² per year for all samples combined was 0.05 mm³ (0.04 mm³ for females and 0.08 mm³ for males). There was no significant difference in wear progression between upper and lower molars. Substantial variation in the amount of tissue loss among individuals was found, despite their uniform diet. These findings foster multiple avenues for future research, including the exploration of wear progression across dental crowns and arcades, correlation between different types of tissue loss (e.g., attrition, erosion, fractures, caries), interplay between tissue loss and microwear/topographic analysis, and the genetic underpinnings of tissue loss variation.
