## Supplementary material for "Assessing tooth wear progression in primates: A longitudinal study using intraoral scanning technology": SOM

### Sheet: SOM
Specimen (W #)	Original specimen identifier (SFBR ID)	Years between molds	Date of first mold	Date of second mold	Date of birth	Date of death	Left or right second molar	Caries	Sex	Lower M2: Total volume lost (mm3)	Lower M2: Volume loss per mm2 of surface analyzed	Lower M2: Maximum surface deviation (microns)	Lower M2: Alignment of scans (%)	Upper M2: Total volume lost (mm3)	Upper M2: Volume loss per mm2 of surface analyzed	Upper M2: Maximum surface deviation (microns)	Upper M2: Alignment of scans (%)
880	7017	3	1999-06-18	2002-06-14	1986-09-22	2011-02-24	Right	No	Female	12.299	0.164	593.4	93.5	13.675	0.165	744.3	97.6
957	6812	3	1999-05-19	2002-06-24	1986-04-29	2009-12-14	Right	No	Female	3.274	0.048	537.6	91.6	5.776	0.115	397	98.1
420	1X2124	3	1999-06-04	2002-06-27	1978-03-31	2005-06-27	Right	No	Female	15.776	0.242	607.7	90.5	11.304	0.202	694.1	89.8
515	1X4082	3	1999-06-10	2002-06-27	1981-10-19	2007-01-04	Left	No	Female	9.042	0.111	526.4	93.1	8.755	0.136	522.3	91.4
296	1X3582	3	1999-06-04	2002-07-26	1980-02-22	2004-03-12	Right	No	Female	9.135	0.116	538.9	85	10.047	0.125	672.8	81.7
317	1X3883	3	1999-05-17	2002-06-20	1980-12-18	2004-02-11	Right	No	Female	14.105	0.149	827	82.6	11.513	0.169	567.8	91.5
312	7866	3	1999-05-21	2002-07-30	1987-11-30	2004-04-13	Left	No	Female	8.852	0.135	619.4	84	2.455	0.033	913	90
469	8292	3	1999-05-14	2002-06-10	1988-06-14	2006-04-11	Right	No	Male	27.082	0.288	1262.2	89	17.592	0.196	1085.3	95.4
362	7455	3	1999-06-08	2002-06-10	1987-04-19	2005-03-24	Left	No	Male	15.631	0.178	918.4	83.2	32.248	0.353	1119.6	87.2
847	8092	3	1999-05-11	2002-07-30	1988-03-06	2009-11-01	Left	No	Female	6.242	0.086	510.6	95.2	7.209	0.095	644.2	84.5
731	8170	3	1999-05-27	2002-07-31	1988-04-05	2009-02-04	Left	No	Male	35.226	0.406	817.5	87.6	24.023	0.373	1174.4	88.5
864	8212	3	1999-05-14	2002-07-31	1988-04-19	2009-01-20	Left	No	Male	6.016	0.073	1316.3	92.3	9.974	0.12	574.3	91.4
656	6342	3	1999-06-18	2002-06-14	1985-09-10	2008-05-21	Left	No	Female	3.758	0.067	248.5	92.8	3.397	0.042	519.9	89.6
398	7561	3	1999-05-19	2002-06-14	1987-06-21	2005-11-22	Right	No	Female	5.398	0.068	522.5	84.6	6.83	0.098	732.3	87.8
231	8000	3	1999-06-18	2002-06-04	1988-01-31	2002-09-09	Left	No	Female	22.78	0.282	1414.9	91.4	13.322	0.157	663.6	95.6
826	8698	3	1999-05-24	2002-05-28	1989-01-17	2009-02-17	Right	No	Male	15.939	0.205	908.3	90.8	14.68	0.231	743.8	83.9
619	1X3428	3	1999-05-17	2002-07-18	1979-11-27	2007-06-08	Left	No	Female	11.357	0.156	545	91.2	13.981	0.204	652.3	83.1
443	8820	3	1999-05-19	2002-07-17	1989-02-25	2004-03-06	Right	No	Female	8.542	0.144	754.2	80.2	2.779	0.05	560.3	83.1
955	9205	3	1999-05-21	2002-06-21	1989-10-20	2009-10-05	Right	No	Female	9.311	0.118	932.7	92.3	11.355	0.162	837.5	86.7
529	1X2100	2	2000-08-14	2002-07-09	1978-03-13	2003-02-19	Left	No	Female	3.665	0.06	289.3	96.5	3.795	0.051	324	96.6
525	6776	2	2000-06-09	2002-06-06	1978-01-01	2003-02-19	Right	No	Female	3.244	0.047	484.1	89.9	2.496	0.034	250.7	99.6
228	1X1956	2	2000-06-09	2002-06-06	1969-01-01	2002-09-06	Right	No	Female	2.956	0.036	514.2	94.7	5.865	0.078	357.5	96.1
437	1X1441	2	2000-08-16	2002-06-06	1976-12-11	2004-02-19	Right	No	Female	4.401	0.058	532.4	96.8	6.951	0.083	466	97.5
393	1X3942	2	2000-06-08	2002-06-25	1981-03-18	2005-05-11	Left	No	Female	5.047	0.09	449.1	82.6	6.571	0.075	604.7	80.2
236	1X4035	2	2000-08-18	2002-07-26	1981-08-13	2002-08-16	Right	No	Female	10.564	0.136	547.6	98.2	5.148	0.063	356	93.5
284	1x4161	2	2000-08-17	2002-06-14	1982-01-22	2003-12-18	Left	No	Female	1.343	0.021	414.7	94.5	2.588	0.046	535.3	94.8
583	1X2996	2	2000-06-09	2002-06-20	1979-05-12	2008-01-08	Right	No	Female	17.199	0.177	1093.4	96.6	14.425	0.145	916.9	90.3
279	1X4284	3	1999-05-17	2002-07-17	1982-09-09	2004-05-24	Left	Yes	Male	17.575	0.203	909.2	82.6	8.998	0.095	618.5	89.2
246	1X4771	3	1999-06-17	2002-07-19	1985-01-18	2003-01-20	Right	Yes	Female	13.325	0.189	1029.3	94.2	3.764	0.066	460.1	86.2
654	7500	3	1999-06-09	2002-06-10	1987-05-17	2008-04-15	Left	Yes	Male	22.806	0.262	1358.4	97.7	109.801	0.845	5984.4	86.1
288	9193	3	1999-05-27	2002-06-21	1989-10-11	2004-06-03	Right	Yes	Female	34.055	0.41	1069.1	81.9	9.77	0.131	1041.2	87.2
